# Genomic Insights into Bacterial Communities of Coenocytic Algae Using Metagenome Assembled Genomes

**DOI:** 10.64898/2026.07.19.739436

**Authors:** Gerardo Laureano, Xochitl Ramirez, Ashley Scoles, Christina Johne, Coralys M Colón, Yerlianys M. Hernández Ortiz, Jennifer Soleyman, Ramón E. Rivera Vicens, Alok Arun

## Abstract

Coenocytic algae are organisms that undergo karyokinesis without cytokinesis, resulting in multinucleated cells. Most research on bacterial communities in coenocytic algae has used 16S rRNA sequencing, primarily focusing on the order Bryopsidales of green coenocytic algae. Recent studies have analyzed metagenome-assembled genomes (MAGs) from algal hosts across multiple taxa, such as Chlorophyta, Phaeophyta, and Rhodophyta, revealing more about bacterial biosynthetic machinery and potential symbiotic relationships. Given the cosmopolitan distribution of coenocytic algae, such as *Bryopsis*, *Caulerpa*, *Codium*, and the yellow-green alga *Vaucheria*, and their unique morphology, there is a need to better understand their associated bacterial communities. To address this, filaments of *Vaucheria bursata* LB2067 were sequenced using the Illumina NovaSeq instrument, and all publicly available short– and long-read datasets from coenocytic algae were screened for MAG recovery. All recovered MAGs from both Bryopsidales and Vaucheriales showed a high dominance of Pseudomonadota at the phylum level, but no consistent patterns at the order or family levels. High completeness of specific KEGG pathways, such as bidirectional polyphosphate metabolism and riboflavin biosynthesis, was prevalent in MAGs from coenocytic orders compared to non-coenocytic ones. Notably, N-acetylglutaminylglutamine amide (NAGGN) biosynthetic gene clusters (BGCs) were found only in MAGs from coenocytic orders, whereas polysaccharide utilization loci (PULs) were present in all MAGs analyzed. These results indicate that bacterial communities associated with coenocytic algae are complex, with diverse survival strategies adapted to challenging and variable environments.
