## Supplementary material for "Genomic Insights into Bacterial Communities of Coenocytic Algae Using Metagenome Assembled Genomes": Table S7

### Sheet: Redunctant
MAGs	PUL	PUL_like	CGC
Avri_bin1_S	0	0	1
Avri_bin10_S	0	1	0
Avri_bin11_S	1	1	0
Avri_bin12_S	0	1	0
Avri_bin13_S	0	1	0
Avri_bin14_S	0	1	0
Avri_bin15_S	1	0	0
Avri_bin16_S	0	1	0
Avri_bin17_S	0	0	1
Avri_bin18_S	0	1	3
Avri_bin19_S	0	1	1
Avri_bin2_S	2	0	0
Avri_bin20_S	0	0	3
Avri_bin21_S	0	1	0
Avri_bin22_S	0	1	2
Avri_bin23_S	0	0	1
Avri_bin24_S	0	1	0
Avri_bin25_S	0	1	0
Avri_bin26_S	0	1	1
Avri_bin27_S	0	0	2
Avri_bin28_S	0	0	1
Avri_bin29_S	0	0	1
Avri_bin3_S	0	0	1
Avri_bin30_S	1	2	1
Avri_bin4_S	0	1	1
Avri_bin5_S	0	0	1
Avri_bin6_S	0	0	1
Avri_bin7_S	1	0	0
Avri_bin8_S	0	4	1
Avri_bin9_S	0	0	1
Casha_bin1_S	0	1	2
Casha_bin2_S	0	0	1
Casha_bin3_S	1	0	0
Casha_bin4_S	0	1	0
Casha_bin5_S	0	1	1
Casha_bin6_S	0	1	1
Clent_bin1_S	0	0	1
Clent_bin2_S	1	0	0
Clent_bin3_S	0	0	2
Clent_bin4_S	0	0	1
Codium_bin1_S	0	3	1
Codium_bin10_S	0	0	2
Codium_bin11_S	0	4	2
Codium_bin12_S	0	0	11
Codium_bin13_S	1	7	13
Codium_bin14_S	0	3	8
Codium_bin15_S	5	0	3
Codium_bin16_S	2	2	3
Codium_bin17_S	0	2	7
Codium_bin18_S	0	0	2
Codium_bin19_S	0	1	12
Codium_bin2_S	0	0	1
Codium_bin20_S	5	2	6
Codium_bin21_S	2	0	0
Codium_bin22_S	0	1	1
Codium_bin23_S	0	1	3
Codium_bin24_S	0	1	10
Codium_bin25_S	0	1	4
Codium_bin26_S	1	2	1
Codium_bin27_S	0	3	4
Codium_bin28_S	0	5	5
Codium_bin29_S	0	0	9
Codium_bin3_S	0	3	0
Codium_bin30_S	0	1	6
Codium_bin31_S	2	0	0
Codium_bin32_S	0	3	1
Codium_bin33_S	0	5	0
Codium_bin34_S	0	2	3
Codium_bin4_S	0	7	13
Codium_bin5_S	0	1	3
Codium_bin6_S	0	4	1
Codium_bin7_S	0	1	2
Codium_bin8_S	0	1	0
Codium_bin9_S	0	1	2
Cprolifera_bin17_LHP	0	3	23
Cprolifera_bin19_LHP	0	1	2
Cprolifera_bin2_LHP	2	21	13
Cprolifera_bin3_LHP	6	5	2
Cprolifera_bin4_LHP	0	2	3
Cprolifera_bin5_LHP	0	0	3
Cprolifera_bin61_LHP	0	2	18
Dmarina_bin1_S	0	2	1
Dmarina_bin10_S	2	0	0
Dmarina_bin11_S	1	0	2
Dmarina_bin12_S	0	0	6
Dmarina_bin13_S	0	8	1
Dmarina_bin14_S	6	3	1
Dmarina_bin15_S	4	4	2
Dmarina_bin16_S	0	2	4
Dmarina_bin17_S	0	7	6
Dmarina_bin18_S	0	0	1
Dmarina_bin19_S	0	2	1
Dmarina_bin2_S	0	4	6
Dmarina_bin20_S	0	2	4
Dmarina_bin21_S	0	1	1
Dmarina_bin22_S	0	2	3
Dmarina_bin23_S	2	2	1
Dmarina_bin24_S	0	1	0
Dmarina_bin25_S	0	4	1
Dmarina_bin26_S	0	9	8
Dmarina_bin27_S	0	4	2
Dmarina_bin28_S	0	2	9
Dmarina_bin29_S	2	1	1
Dmarina_bin3_S	0	1	0
Dmarina_bin30_S	0	1	2
Dmarina_bin31_S	0	1	0
Dmarina_bin32_S	0	2	3
Dmarina_bin33_S	0	0	1
Dmarina_bin34_S	0	4	1
Dmarina_bin35_S	0	1	2
Dmarina_bin36_S	0	0	3
Dmarina_bin37_S	0	1	5
Dmarina_bin38_S	2	1	0
Dmarina_bin39_S	0	0	1
Dmarina_bin4_S	0	3	1
Dmarina_bin40_S	0	0	1
Dmarina_bin41_S	0	3	2
Dmarina_bin42_S	1	7	2
Dmarina_bin5_S	2	1	0
Dmarina_bin6_S	0	1	0
Dmarina_bin8_S	0	4	0
Dmarina_bin9_S	0	0	1
Dteniu_bin1_S	0	1	4
Dteniu_bin10_S	0	0	1
Dteniu_bin11_S	0	1	0
Dteniu_bin12_S	0	1	0
Dteniu_bin13_S	0	2	3
Dteniu_bin14_S	0	0	1
Dteniu_bin15_S	0	2	0
Dteniu_bin16_S	0	13	2
Dteniu_bin17_S	0	0	7
Dteniu_bin18_S	0	1	6
Dteniu_bin19_S	0	4	1
Dteniu_bin2_S	0	1	3
Dteniu_bin20_S	0	2	3
Dteniu_bin21_S	0	1	4
Dteniu_bin22_S	0	1	0
Dteniu_bin23_S	4	0	1
Dteniu_bin24_S	0	4	2
Dteniu_bin25_S	0	2	1
Dteniu_bin26_S	0	3	0
Dteniu_bin27_S	4	1	0
Dteniu_bin28_S	0	6	2
Dteniu_bin29_S	0	2	1
Dteniu_bin3_S	0	2	9
Dteniu_bin30_S	0	4	3
Dteniu_bin31_S	0	1	5
Dteniu_bin32_S	0	1	1
Dteniu_bin33_S	0	0	1
Dteniu_bin34_S	0	2	1
Dteniu_bin35_S	0	1	3
Dteniu_bin36_S	0	3	13
Dteniu_bin37_S	5	3	2
Dteniu_bin38_S	0	2	1
Dteniu_bin39_S	0	0	9
Dteniu_bin4_S	0	1	1
Dteniu_bin40_S	0	3	1
Dteniu_bin41_S	0	2	1
Dteniu_bin42_S	5	2	1
Dteniu_bin43_S	0	8	1
Dteniu_bin44_S	2	3	4
Dteniu_bin45_S	5	4	6
Dteniu_bin46_S	0	1	6
Dteniu_bin47_S	0	1	3
Dteniu_bin48_S	0	1	0
Dteniu_bin49_S	0	4	2
Dteniu_bin5_S	0	1	0
Dteniu_bin50_S	0	2	0
Dteniu_bin51_S	0	5	0
Dteniu_bin52_S	0	1	7
Dteniu_bin53_S	1	4	6
Dteniu_bin54_S	0	0	1
Dteniu_bin56_S	0	3	1
Dteniu_bin57_S	0	0	2
Dteniu_bin58_S	0	2	0
Dteniu_bin59_S	5	0	0
Dteniu_bin6_S	0	2	0
Dteniu_bin60_S	0	1	0
Dteniu_bin61_S	1	5	6
Dteniu_bin62_S	0	4	10
Dteniu_bin63_S	0	1	0
Dteniu_bin64_S	1	0	0
Dteniu_bin65_S	0	0	1
Dteniu_bin7_S	2	0	0
Dteniu_bin8_S	0	0	1
Dteniu_bin9_S	0	4	0
GCA_937957995.1_B2_Bin_Bin_101_1_genomic	0	0	1
GCA_937959005.1_B3_Bin_Bin_49_1_genomic	0	1	1
GCA_937969345.1_B4_Bin_METABAT_42_1_genomic	0	0	1
GCA_937969395.1_B2_Bin_Bin_140_1_genomic	0	0	1
GCA_937973715.1_B2_Bin_Bin_106_1_genomic	0	0	1
GCA_937981555.1_B3_Bin_Bin_130_1_genomic	2	0	1
GCA_937981665.1_B3_Bin_Bin_120_1_genomic	0	1	0
GCA_937981905.1_B3_Bin_Bin_27_1_genomic	0	1	0
GCA_937991945.1_B2_Bin_Bin_99_1_genomic	0	0	3
GCA_937991965.1_B3_Bin_MAXBIN_030_sub_1_genomic.fna_Saccharina	0	1	1
GCA_937995665.1_B4_Bin_Bin_129_sub_1_1_genomic	0	0	1
GCA_937995715.1_B4_Bin_Bin_67_1_1_genomic	0	0	1
GCA_937995865.1_B4_Bin_Bin_5_1_genomic	0	0	2
GCA_937995895.1_B4_Bin_Bin_39_sub_1_genomic	0	0	2
GCA_938003855.1_B4_Bin_MAXBIN_032_sub_1_genomic	0	1	1
GCA_938003955.1_B3_Bin_METABAT_76_sub_1_genomic	1	0	1
GCA_938004025.1_B3_Bin_MAXBIN_016_sub_1_genomic	0	0	1
GCA_938008925.1_B4_Bin_METABAT_56_1_genomic	0	0	1
GCA_938009045.1_B3_Bin_MAXBIN_015_1_genomic	0	0	1
GCA_938009055.1_B4_Bin_METABAT_36_1_genomic	0	1	0
GCA_938009065.1_B3_Bin_METABAT_51_1_genomic	0	1	0
GCA_938009075.1_B4_Bin_MAXBIN_044_1_genomic	0	0	1
GCA_938009225.1_B4_Bin_METABAT_24_genomic	0	0	1
GCA_938009235.1_B3_Bin_METABAT_75_1_genomic	0	2	3
GCA_938009735.1_B3_Bin_METABAT_28_sub_1_genomic	1	0	0
GCA_938009745.1_B3_Bin_METABAT_66_1_genomic	0	1	0
GCA_938009755.1_B4_Bin_Bin_14_sub_1_genomic	0	1	1
GCA_938009775.1_B4_Bin_METABAT_38_1_genomic	0	0	1
GCA_938015385.1_B2_Bin_Bin_131_1_genomic	0	1	0
GCA_938050255.1_B3_Bin_MAXBIN_007_2_genomic.fna_Saccharina	0	0	1
GCA_937949535.1_L2_Bin_Bin_2_1_genomic	1	0	0
GCA_937950345.1_L2_Bin_Bin_14_1_genomic	0	0	1
GCA_937951375.1_L3_Bin_Bin_126_1_genomic	1	0	0
GCA_937951385.1_L3_Bin_Bin_157_1_genomic	0	1	0
GCA_937951395.1_L2_Bin_Bin_67_1_genomic	0	0	1
GCA_937951415.1_L2_Bin_METABAT_70_1_genomic	0	1	0
GCA_937951455.1_L2_Bin_Bin_116_1_genomic	0	0	1
GCA_937951625.1_L1_Bin_METABAT_251_1_genomic	0	0	3
GCA_937951635.1_L1_Bin_METABAT_248_1_genomic	0	0	1
GCA_937951655.1_L1_Bin_METABAT_260_1_genomic	0	1	0
GCA_937951705.1_L1_Bin_METABAT_29_1_genomic	0	1	0
GCA_937951715.1_L2_Bin_Bin_109_1_genomic	0	1	0
GCA_937951745.1_L1_Bin_METABAT_258_1_genomic	0	0	2
GCA_937957915.1_L4_Bin_METABAT_61_1_1_genomic	0	1	2
GCA_937958005.1_L4_Bin_METABAT_73_1_genomic	1	2	0
GCA_937958015.1_L4_Bin_METABAT_70_1_genomic	0	0	1
GCA_937958265.1_L3_Bin_Bin_145_1_genomic	1	0	3
GCA_937958345.1_L3_Bin_Bin_144_1_genomic	0	0	1
GCA_937958555.1_L3_Bin_Bin_141_1_genomic	1	0	1
GCA_937958565.1_L3_Bin_Bin_123_1_genomic	0	0	1
GCA_937958575.1_L3_Bin_Bin_125_1_1_genomic	0	1	1
GCA_937958595.1_L3_Bin_Bin_131_1_genomic	0	0	1
GCA_937958625.1_L3_Bin_Bin_114_sub_1_genomic	0	1	1
GCA_937958655.1_L1_Bin_METABAT_21_1_genomic	1	1	0
GCA_937958695.1_L1_Bin_METABAT_224_1_genomic	0	0	4
GCA_937958705.1_L1_Bin_METABAT_222_1_genomic	0	0	1
GCA_937958815.1_L2_Bin_MAXBIN_073_sub_1_genomic	0	0	4
GCA_937958955.1_L2_Bin_Bin_107_1_genomic	0	0	1
GCA_937958965.1_L2_Bin_MAXBIN_018_sub_genomic	0	0	1
GCA_937958985.1_L2_Bin_MAXBIN_015_sub_1_genomic	1	1	1
GCA_937959095.1_L2_Bin_Bin_99_sub_1_genomic	0	1	0
GCA_937959225.1_L2_Bin_Bin_86_1_genomic	1	0	0
GCA_937961455.1_L1_Bin_METABAT_239_1_genomic.fna_Ulva	1	0	0
GCA_937967245.1_L1_Bin_METABAT_148_1_genomic	0	1	2
GCA_937967625.1_L1_Bin_Bin_151_1_genomic	1	0	0
GCA_937967735.1_L1_Bin_MAXBIN_110_1_genomic	0	0	2
GCA_937967945.1_L1_Bin_Bin_48_1_genomic	0	0	1
GCA_937967965.1_L1_Bin_Bin_92_sub_1_genomic	0	0	1
GCA_937969225.1_L2_Bin_Bin_100_sub_genomic	0	0	1
GCA_937969245.1_L1_Bin_METABAT_91_1_genomic	0	1	0
GCA_937969275.1_L1_Bin_METABAT_35_1_genomic	0	1	0
GCA_937969305.1_L1_Bin_METABAT_88_1_genomic	0	0	1
GCA_937969435.1_L2_Bin_Bin_178_1_genomic	0	1	1
GCA_937969445.1_L2_Bin_Bin_29_1_genomic	0	0	1
GCA_937969475.1_L2_Bin_Bin_18_1_genomic	0	1	0
GCA_937969485.1_L2_Bin_Bin_175_sub_1_genomic	1	0	0
GCA_937969495.1_L2_Bin_Bin_27_1_genomic	0	1	0
GCA_937969505.1_L2_Bin_METABAT_165_sub_1_genomic	0	2	1
GCA_937969515.1_L2_Bin_Bin_194_1_genomic	1	0	0
GCA_937969545.1_L2_Bin_METABAT_183_1_genomic	0	1	0
GCA_937969565.1_L2_Bin_Bin_149_1_genomic	0	0	1
GCA_937969605.1_L2_Bin_METABAT_23_1_1_genomic	0	2	0
GCA_937970115.1_L1_Bin_METABAT_262_1_genomic	0	0	1
GCA_937973735.1_L2_Bin_Bin_117_1_genomic	0	0	1
GCA_937973785.1_L1_Bin_METABAT_61_1_genomic	0	1	2
GCA_937973995.1_L2_Bin_Bin_146_1_genomic	1	0	0
GCA_937974075.1_L2_Bin_Bin_134_sub_1_genomic	0	0	1
GCA_937974205.1_L1_Bin_METABAT_46_1_genomic	0	1	1
GCA_937974565.1_L1_Bin_METABAT_211_1_genomic	0	1	1
GCA_937974605.1_L1_Bin_METABAT_207_1_genomic	0	0	2
GCA_937980625.1_L4_Bin_METABAT_131_sub_1_genomic	0	1	0
GCA_937980675.1_L4_Bin_METABAT_130_1_genomic	0	1	0
GCA_937981915.1_L4_Bin_METABAT_141_1_genomic	0	0	1
GCA_937981955.1_L2_Bin_Bin_33_1_genomic	0	1	1
GCA_937981965.1_L2_Bin_Bin_53_1_genomic	0	0	1
GCA_937995655.1_L1_Bin_METABAT_241_1_genomic	0	0	4
GCA_937995685.1_L1_Bin_METABAT_243_1_genomic	0	1	1
GCA_937995705.1_L3_Bin_Bin_168_1_genomic	1	0	0
GCA_937995725.1_L1_Bin_METABAT_261_1_genomic	1	0	1
GCA_937995775.1_L3_Bin_Bin_169_1_1_genomic	0	0	1
GCA_937995885.1_L3_Bin_Bin_172_sub_1_genomic	0	1	0
GCA_937998865.1_L1_Bin_Bin_28_sub_1_genomic	0	1	3
GCA_937998875.1_L4_Bin_METABAT_111_1_genomic	0	0	3
GCA_937999335.1_L4_Bin_MAXBIN_032_1_1_genomic	0	0	1
GCA_937999345.1_L4_Bin_MAXBIN_029_1_genomic	0	0	1
GCA_937999375.1_L4_Bin_MAXBIN_038_sub_1_genomic	1	0	1
GCA_938001845.1_L4_Bin_Bin_55_sub_1_genomic	1	0	0
GCA_938001865.1_L4_Bin_Bin_122_1_genomic	1	0	1
GCA_938001895.1_L4_Bin_Bin_97_1_genomic	0	1	0
GCA_938001905.1_L4_Bin_Bin_137_sub_1_genomic	1	0	0
GCA_938001915.1_L4_Bin_Bin_68_2_genomic	0	2	0
GCA_938001935.1_L4_Bin_MAXBIN_015_sub_1_genomic	0	0	1
GCA_938001945.1_L4_Bin_Bin_94_1_genomic	0	1	0
GCA_938001955.1_L4_Bin_MAXBIN_010_sub_1_genomic	0	0	1
GCA_938001965.1_L4_Bin_Bin_62_1_genomic	0	1	0
GCA_938001975.1_L4_Bin_Bin_87_1_genomic	0	0	1
GCA_938001985.1_L4_Bin_Bin_77_1_genomic	0	0	1
GCA_938001995.1_L2_Bin_METABAT_100_sub_1_genomic	0	0	1
GCA_938002005.1_L1_Bin_METABAT_146_1_genomic	0	3	1
GCA_938002015.1_L2_Bin_MAXBIN_129_1_genomic	0	1	0
GCA_938002025.1_L1_Bin_METABAT_33_1_genomic	0	0	2
GCA_938002035.1_L1_Bin_METABAT_31_genomic	0	0	1
GCA_938002045.1_L4_Bin_Bin_54_sub_1_genomic	1	2	2
GCA_938002085.1_L2_Bin_MAXBIN_098_sub_1_genomic	0	1	1
GCA_938002245.1_L1_Bin_METABAT_119_1_genomic	0	0	1
GCA_938002295.1_L1_Bin_METABAT_121_1_genomic	0	1	1
GCA_938002605.1_L1_Bin_MAXBIN_096_sub_1_genomic	0	1	3
GCA_938002615.1_L1_Bin_MAXBIN_154_1_genomic	0	0	1
GCA_938002655.1_L1_Bin_MAXBIN_057_1_genomic	1	1	2
GCA_938002665.1_L1_Bin_MAXBIN_071_sub_1_genomic	1	1	0
GCA_938002705.1_L1_Bin_MAXBIN_101_1_genomic	1	0	0
GCA_938002815.1_L1_Bin_Bin_51_1_genomic	0	0	1
GCA_938002825.1_L1_Bin_MAXBIN_020_sub_1_genomic	0	1	0
GCA_938002835.1_L1_Bin_Bin_50_1_genomic	0	1	0
GCA_938002875.1_L1_Bin_MAXBIN_007_sub_genomic	0	1	0
GCA_938002895.1_L1_Bin_Bin_32_1_genomic	0	0	1
GCA_938002915.1_L1_Bin_MAXBIN_027_sub_1_genomic.fna_Ulva	1	0	1
GCA_938002955.1_L1_Bin_MAXBIN_035_sub_1_genomic	0	0	1
GCA_938002965.1_L1_Bin_MAXBIN_023_sub_1_genomic	0	0	4
GCA_938002975.1_L1_Bin_Bin_99_sub_1_genomic	1	0	1
GCA_938002985.1_L1_Bin_MAXBIN_008_1_genomic	0	0	2
GCA_938003565.1_L1_Bin_Bin_16_sub_1_genomic	0	1	0
GCA_938003675.1_L1_Bin_Bin_22_sub_1_genomic	0	0	1
GCA_938003695.1_L1_Bin_Bin_15_sub_1_genomic	0	0	1
GCA_938003755.1_L1_Bin_Bin_198_sub_1_genomic	0	0	1
GCA_938005815.1_L4_Bin_METABAT_24_1_genomic	0	1	0
GCA_938006335.1_L4_Bin_METABAT_157_1_genomic	0	1	2
GCA_938007935.1_L4_Bin_Bin_19_1_genomic	0	2	0
GCA_938007945.1_L4_Bin_Bin_23_1_genomic	0	1	0
GCA_938007965.1_L4_Bin_METABAT_129_1_genomic	1	0	1
GCA_938007975.1_L4_Bin_Bin_180_1_genomic	0	0	1
GCA_938007985.1_L4_Bin_Bin_163_1_genomic	0	1	0
GCA_938007995.1_L4_Bin_Bin_134_1_genomic	0	0	2
GCA_938008005.1_L4_Bin_Bin_140_1_genomic	0	1	0
GCA_938008015.1_L4_Bin_Bin_160_1_genomic	0	2	0
GCA_938008135.1_L4_Bin_Bin_103_1_genomic	0	3	1
GCA_938008145.1_L4_Bin_Bin_133_1_genomic	1	0	0
GCA_938008165.1_L3_Bin_METABAT_25_1_genomic	0	0	3
GCA_938008175.1_L3_Bin_METABAT_89_1_genomic	1	0	0
GCA_938008185.1_L3_Bin_METABAT_114_1_genomic	0	1	1
GCA_938008205.1_L4_Bin_Bin_123_sub_1_genomic	0	0	1
GCA_938008215.1_L3_Bin_METABAT_49_1_genomic	0	1	0
GCA_938008385.1_L3_Bin_MAXBIN_104_sub_1_genomic	0	0	1
GCA_938008475.1_L2_Bin_Bin_11_sub_1_genomic	0	1	0
GCA_938010385.1_L1_Bin_METABAT_158_1_genomic	0	1	0
GCA_938010515.1_L1_Bin_Bin_130_sub_1_genomic	0	1	0
GCA_938010555.1_L1_Bin_Bin_169_sub_1_genomic	0	0	1
GCA_938010585.1_L1_Bin_Bin_150_1_genomic	0	0	1
GCA_938010605.1_L1_Bin_Bin_26_sub_1_genomic	0	1	2
GCA_938010615.1_L1_Bin_Bin_192_sub_1_genomic	0	0	1
GCA_938010655.1_L1_Bin_Bin_25_1_genomic	0	1	0
GCA_938010675.1_L3_Bin_Bin_96_1_genomic	1	0	0
GCA_938010685.1_L1_Bin_Bin_57_1_genomic	0	1	0
GCA_938010705.1_L1_Bin_Bin_142_1_genomic	0	0	6
GCA_938010715.1_L1_Bin_METABAT_16_1_genomic	1	0	0
GCA_938010745.1_L1_Bin_METABAT_168_1_genomic	0	0	1
GCA_938010785.1_L1_Bin_Bin_49_sub_1_genomic	1	0	0
GCA_938010795.1_L1_Bin_Bin_43_sub_1_genomic	0	0	1
GCA_938014875.1_L2_Bin_Bin_148_sub_1_genomic	0	1	0
GCA_938015255.1_L2_Bin_METABAT_18_1_genomic	0	2	0
GCA_938015275.1_L2_Bin_METABAT_112_sub_1_genomic	0	1	0
GCA_938015295.1_L2_Bin_METABAT_144_1_genomic	0	0	3
GCA_938015325.1_L2_Bin_MAXBIN_058_1_genomic	0	1	0
GCA_938015335.1_L2_Bin_MAXBIN_056_sub_1_genomic	0	1	0
GCA_938015405.1_L2_Bin_MAXBIN_054_1_genomic	0	0	1
GCA_938015505.1_L2_Bin_Bin_90_1_genomic	1	0	0
GCA_938015515.1_L2_Bin_MAXBIN_041_1_genomic	0	0	2
GCA_938015575.1_L2_Bin_Bin_77_1_genomic	0	0	1
GCA_938016235.1_L2_Bin_Bin_84_1_genomic	0	0	1
GCA_938016355.1_L2_Bin_METABAT_104_sub_1_genomic	0	0	1
GCA_938036435.1_L4_Bin_METABAT_57_1_genomic	0	1	1
GCA_938046595.1_L1_Bin_METABAT_156_1_genomic	0	2	1
GCA_938049835.1_L2_Bin_Bin_73_1_genomic	0	0	1
GCA_938050265.1_L1_Bin_Bin_167_sub_1_genomic	0	0	1
GCA_938050335.1_L1_Bin_Bin_100_1_genomic	0	2	0
Inter_bin1_S	0	5	0
Inter_bin10_S	0	7	0
Inter_bin11_S	0	8	7
Inter_bin2_S	0	1	0
Inter_bin4_S	0	3	3
Inter_bin5_S	4	1	1
Inter_bin6_S	0	3	4
Inter_bin7_S	13	2	0
Inter_bin8_S	0	2	1
Inter_bin9_S	0	3	3
Inter_bin3_S	0	5	2
Irid_bin6_S	0	0	1
Irid_bin1_S	0	3	0
Irid_bin2_S	0	1	4
Irid_bin4_S	0	1	1
Irid_bin5_S	0	2	0
Irid_bin7_S	1	0	0
Irid_bin8_S	0	1	0
Irid_bin3_S	0	5	2
Irid_bin10_S	0	0	1
Irid_bin11_S	0	0	2
Irid_bin12_S	0	4	4
Irid_bin13_S	0	3	1
Irid_bin14_S	0	1	0
Irid_bin15_S	0	8	8
Irid_bin16_S	0	1	3
Irid_bin17_S	0	7	34
Irid_bin18_S	0	1	0
Irid_bin19_S	0	5	1
Irid_bin20_S	2	2	3
Irid_bin21_S	0	1	6
Irid_bin22_S	0	3	4
Irid_bin23_S	0	3	2
Irid_bin24_S	0	1	0
Irid_bin25_S	0	2	0
Irid_bin26_S	0	4	2
Irid_bin27_S	0	1	2
Irid_bin28_S	0	0	2
Irid_bin29_S	0	0	2
Irid_bin30_S	0	0	1
Irid_bin9_S	0	1	1
Acuticoccus_sp._AcusKO	0	1	32
Aliiglaciecola_sp._Alis1KO	0	18	18
Aliiglaciecola_sp._Alis2KO	0	5	0
Aliiglaciecola_sp._Alis3KO	0	6	4
Alphaproteobacteria_bacterium_Alpg1KO	0	1	14
Alphaproteobacteria_bacterium_Alpg2KO	0	0	2
Alteriqipengyuania_sp._AltsKO	0	8	12
Alteromonas_macleodii_Altm1KO	0	8	3
Alteromonas_macleodii_Altm2KO	0	3	1
Aurantibacter_sp._AurasKO	8	9	16
Aureisphaera_sp._Aureis2KO	2	3	1
Aureliella_sp._Aurels1KO	0	2	46
Aureliella_sp._Aurels2KO	0	2	10
Balneolaceae_bacterium_BalsKO	0	10	19
Candidatus_Kapaibacteriales_bacterium_Kapaf1KO	0	7	9
Candidatus_Kapaibacteriales_bacterium_Kapaf2KO	0	2	1
Candidatus_Synoicihabitans_sp._SynsKO	0	1	1
Chlamydiales_bacterium_ChlgKO	0	1	2
Cognatishimia_sp._CogsKO	0	0	26
Congregibacter_sp._Cons1KO	0	13	11
Congregibacter_sp._Cons2KO	0	3	0
Crocinitomicaceae_bacterium_Crog1KO	0	7	20
Crocinitomicaceae_bacterium_Crog2KO	0	7	8
Crocinitomicaceae_bacterium_Crog3KO	0	3	2
Crocinitomicaceae_bacterium_Crog4KO	0	4	2
Devosia_indica_Devi1KO	0	0	39
Devosia_indica_Devi2KO	0	0	3
Epibacterium_sp._EpisKO	0	2	7
Falsiruegeria_mediterranea_FalmKO	0	2	4
Flagellimonas_sp._FlasKO	9	8	13
Fuerstiella_sp._Fues1KO	0	4	47
Fuerstiella_sp._Fues2KO	0	3	4
Gymnodinialimonas_sp._Gyms1KO	0	1	29
Gymnodinialimonas_sp._Gyms2KO	0	1	13
Halioglobus_sp._Hals1KO	0	15	14
Halioglobus_sp._Hals2KO	0	6	3
Henriciella_sp._Hens1KO	0	11	15
Henriciella_sp._Hens2KO	0	8	1
Henriciella_sp._Hens3KO	0	5	0
Hoeflea_alexandrii_HoeaKO	0	3	1
Hyphomicrobiales_bacterium_Rhims1KO	0	0	26
Hyphomicrobiales_bacterium_Rhims3KO	0	0	11
Litorimonas_sp._LitsKO	0	9	12
Maribacter_sp._Mars1KO	9	14	16
Maribacter_sp._Mars2KO	4	2	1
Marinobacter_nauticus_Marn1KO	0	3	25
Marinobacter_nauticus_Marn2KO	0	2	4
Owenweeksia_sp._OwesKO	0	10	15
Parasphingorhabdus_sp._Pars1KO	0	11	12
Parasphingorhabdus_sp._Pars2KO	0	7	1
Parasphingorhabdus_sp._Pars91KO	0	7	13
Parasphingorhabdus_sp._Pars92KO	0	4	7
Parasphingorhabdus_sp._Pars93KO	0	1	0
Phototrophicaceae_bacterium_Phog1KO	0	0	51
Phototrophicaceae_bacterium_Phog2KO	0	0	4
Phycisphaerales_bacterium_Phyf1KO	0	3	14
Phycisphaerales_bacterium_Phyf2KO	0	3	2
Pseudohongiellaceae_bacterium_PsegKO	0	1	2
Pyruvatibacter_sp._Pyrs1KO	0	2	26
Pyruvatibacter_sp._Pyrs2KO	0	1	11
Rhizobiaceae_bacterium_Rhirs1KO	0	0	29
Rhizobiaceae_bacterium_Rhirs2KO	0	0	2
Rhodopirellula_baltica_Rhob1KO	0	5	42
Rhodopirellula_baltica_Rhob2KO	0	3	3
Rhodospirillales_bacterium_Kilf1KO	0	3	29
Rhodospirillales_bacterium_Kilf2KO	0	3	1
Rhodothermales_bacterium_RhofKO	1	1	2
Roseivirga_sp._Roseis1KO	5	13	39
Roseivirga_sp._Roseis2KO	2	2	0
Roseivirga_sp._Roseis3KO	1	0	1
Roseobacter_sp._RoseosKO	0	2	25
Roseovarius_confluentis_RoscKO	0	4	25
Rubricoccaceae_bacterium_Rubg1KO	0	8	24
Rubricoccaceae_bacterium_Rubg2KO	0	3	1
Salibacteraceae_bacterium_Salg1KO	0	5	17
Salibacteraceae_bacterium_Salg2KO	0	1	0
Sandaracinaceae_bacterium_SangKO	0	7	11
Saprospiraceae_bacterium_Sapg1KO	7	20	22
Saprospiraceae_bacterium_Sapg2KO	3	0	2
Schleiferiaceae_bacterium_SchgKO	1	2	1
Sulfitobacter_sp._Suls1KO	0	1	28
Sulfitobacter_sp._Suls2KO	0	1	28
Winogradskyella_sp._Wins1KO	2	9	19
Winogradskyella_sp._Wins2KO	2	4	1
Ost_bin1_S	0	0	2
Ost_bin10_S	0	2	1
Ost_bin11_S	0	2	3
Ost_bin12_S	0	1	5
Ost_bin13_S	0	1	3
Ost_bin14_S	0	2	10
Ost_bin15_S	0	2	8
Ost_bin16_S	0	3	0
Ost_bin17_S	0	2	4
Ost_bin18_S	0	2	7
Ost_bin19_S	0	0	14
Ost_bin2_S	0	1	2
Ost_bin20_S	0	0	4
Ost_bin21_S	0	5	5
Ost_bin22_S	0	8	2
Ost_bin23_S	0	0	1
Ost_bin24_S	4	6	6
Ost_bin25_S	0	1	1
Ost_bin26_S	0	0	3
Ost_bin27_S	0	1	2
Ost_bin28_S	0	1	10
Ost_bin29_S	0	3	0
Ost_bin3_S	0	1	5
Ost_bin30_S	0	1	0
Ost_bin31_S	1	1	4
Ost_bin32_S	0	6	6
Ost_bin33_S	0	1	4
Ost_bin34_S	0	6	1
Ost_bin35_S	0	4	5
Ost_bin36_S	0	1	3
Ost_bin37_S	0	2	10
Ost_bin4_S	0	2	3
Ost_bin5_S	4	2	1
Ost_bin6_S	0	0	1
Ost_bin7_S	0	1	9
Ost_bin8_S	5	9	7
Ost_bin9_S	0	2	6
Pcapi_bin1_LHP	0	7	15
Pcapi_bin108_LHP	0	3	13
Pcapi_bin120_LHP	0	0	4
Pcapi_bin129_LHP	0	4	4
Pcapi_bin14_LHP	5	13	23
Pcapi_bin145_LHP	0	0	16
Pcapi_bin150_LHP	0	2	1
Pcapi_bin154_LHP	0	3	19
Pcapi_bin170_LHP	0	0	3
Pcapi_bin172_LHP	0	1	1
Pcapi_bin177_LHP	4	17	25
Pcapi_bin191_LHP	1	6	8
Pcapi_bin192_LHP	2	8	17
Pcapi_bin2_LHP	0	2	36
Pcapi_bin20_LHP	1	1	1
Pcapi_bin203_LHP	0	1	1
Pcapi_bin207_LHP	0	3	2
Pcapi_bin222_LHP	0	2	0
Pcapi_bin237_LHP	0	4	2
Pcapi_bin259_LHP	1	5	5
Pcapi_bin261_LHP	0	1	4
Pcapi_bin267_LHP	0	1	3
Pcapi_bin27_LHP	0	12	8
Pcapi_bin276_LHP	2	0	1
Pcapi_bin290_LHP	0	0	3
Pcapi_bin295_LHP	0	0	1
Pcapi_bin3_LHP	0	0	6
Pcapi_bin317_LHP	5	2	0
Pcapi_bin325_LHP	0	6	12
Pcapi_bin326_LHP	0	4	20
Pcapi_bin333_LHP	1	4	2
Pcapi_bin340_LHP	0	3	1
Pcapi_bin341_LHP	0	1	9
Pcapi_bin352_LHP	0	1	11
Pcapi_bin359_LHP	0	1	1
Pcapi_bin362_LHP	0	3	1
Pcapi_bin368_LHP	0	1	5
Pcapi_bin385_LHP	0	1	1
Pcapi_bin419_LHP	0	9	2
Pcapi_bin421_LHP	0	2	7
Pcapi_bin423_LHP	8	9	4
Pcapi_bin440_LHP	0	1	0
Pcapi_bin464_LHP	4	4	0
Pcapi_bin479_LHP	0	2	26
Pcapi_bin486_LHP	1	16	16
Pcapi_bin487_LHP	0	3	3
Pcapi_bin494_LHP	0	2	24
Pcapi_bin500_LHP	0	3	29
Pcapi_bin507_LHP	0	11	5
Pcapi_bin515_LHP	0	3	27
Pcapi_bin518_LHP	0	3	5
Pcapi_bin52_LHP	0	1	34
Pcapi_bin520_LHP	0	1	4
Pcapi_bin525_LHP	0	3	24
Pcapi_bin526_LHP	0	4	11
Pcapi_bin530_LHP	0	4	17
Pcapi_bin533_LHP	0	0	6
Pcapi_bin547_LHP	0	0	7
Pcapi_bin549_LHP	3	7	15
Pcapi_bin70_LHP	0	1	14
Pcapi_bin93_LHP	0	7	25
PlaxiFin_bin158_LHP	0	1	8
PlaxiFin_bin173_LHP	0	2	5
PlaxiFin_bin197_LHP	0	3	21
PlaxiFin_bin77_LHP	0	3	26
PlaxiFin_bin130_LHP	0	2	0
PlaxiFin_bin166_LHP	0	2	9
PlaxiFin_bin170_LHP	0	0	2
PlaxiFin_bin176_LHP	0	1	2
PlaxiFin_bin208_LHP	0	2	1
PlaxiFin_bin222_LHP	0	0	8
PlaxiFin_bin260_LHP	0	3	0
PlaxiFin_bin264_LHP	0	1	9
PlaxiFin_bin266_LHP	2	0	0
PlaxiFin_bin271_LHP	0	5	2
PlaxiFin_bin30_LHP	0	8	9
PlaxiFin_bin54_LHP	0	2	5
PlaxiFin_bin70_LHP	0	7	5
PlaxiFin_bin80_LHP	0	3	0
PlaxiFin_bin96_LHP	0	1	2

### Sheet: Non_Redunctant
MAGs	PUL	PUL_like	CGC
Avri_bin10_S	0	1	0
Avri_bin11_S	1	1	0
Avri_bin13_S	0	1	0
Avri_bin14_S	0	1	0
Avri_bin18_S	0	1	3
Avri_bin19_S	0	1	1
Avri_bin2_S	2	0	0
Avri_bin20_S	0	0	3
Avri_bin21_S	0	1	0
Avri_bin22_S	0	1	2
Avri_bin25_S	0	1	0
Avri_bin26_S	0	1	1
Avri_bin27_S	0	0	2
Avri_bin29_S	0	0	1
Avri_bin3_S	0	0	1
Avri_bin30_S	1	2	1
Avri_bin4_S	0	1	1
Avri_bin5_S	0	0	1
Avri_bin6_S	0	0	1
Avri_bin8_S	0	4	1
Avri_bin9_S	0	0	1
Casha_bin1_S	0	1	2
Casha_bin2_S	0	0	1
Casha_bin3_S	1	0	0
Casha_bin4_S	0	1	0
Casha_bin5_S	0	1	1
Casha_bin6_S	0	1	1
Codium_bin1_S	0	3	1
Codium_bin11_S	0	4	2
Codium_bin12_S	0	0	11
Codium_bin14_S	0	3	8
Codium_bin15_S	5	0	3
Codium_bin16_S	2	2	3
Codium_bin17_S	0	2	7
Codium_bin19_S	0	1	12
Codium_bin20_S	5	2	6
Codium_bin21_S	2	0	0
Codium_bin22_S	0	1	1
Codium_bin23_S	0	1	3
Codium_bin24_S	0	1	10
Codium_bin25_S	0	1	4
Codium_bin26_S	1	2	1
Codium_bin27_S	0	3	4
Codium_bin28_S	0	5	5
Codium_bin29_S	0	0	9
Codium_bin3_S	0	3	0
Codium_bin31_S	2	0	0
Codium_bin32_S	0	3	1
Codium_bin33_S	0	5	0
Codium_bin34_S	0	2	3
Codium_bin4_S	0	7	13
Codium_bin5_S	0	1	3
Codium_bin6_S	0	4	1
Codium_bin7_S	0	1	2
Codium_bin8_S	0	1	0
Codium_bin9_S	0	1	2
Cprolifera_bin17_LHP	0	3	23
Cprolifera_bin19_LHP	0	1	2
Cprolifera_bin2_LHP	2	21	13
Cprolifera_bin3_LHP	6	5	2
Cprolifera_bin4_LHP	0	2	3
Dmarina_bin1_S	0	2	1
Dmarina_bin10_S	2	0	0
Dmarina_bin11_S	1	0	2
Dmarina_bin12_S	0	0	6
Dmarina_bin13_S	0	8	1
Dmarina_bin14_S	6	3	1
Dmarina_bin16_S	0	2	4
Dmarina_bin17_S	0	7	6
Dmarina_bin19_S	0	2	1
Dmarina_bin2_S	0	4	6
Dmarina_bin20_S	0	2	4
Dmarina_bin21_S	0	1	1
Dmarina_bin23_S	2	2	1
Dmarina_bin25_S	0	4	1
Dmarina_bin26_S	0	9	8
Dmarina_bin27_S	0	4	2
Dmarina_bin29_S	2	1	1
Dmarina_bin3_S	0	1	0
Dmarina_bin30_S	0	1	2
Dmarina_bin32_S	0	2	3
Dmarina_bin34_S	0	4	1
Dmarina_bin36_S	0	0	3
Dmarina_bin37_S	0	1	5
Dmarina_bin38_S	2	1	0
Dmarina_bin4_S	0	3	1
Dmarina_bin40_S	0	0	1
Dmarina_bin41_S	0	3	2
Dmarina_bin42_S	1	7	2
Dmarina_bin5_S	2	1	0
Dmarina_bin6_S	0	1	0
Dmarina_bin8_S	0	4	0
Dteniu_bin1_S	0	1	4
Dteniu_bin13_S	0	2	3
Dteniu_bin14_S	0	0	1
Dteniu_bin16_S	0	13	2
Dteniu_bin17_S	0	0	7
Dteniu_bin18_S	0	1	6
Dteniu_bin20_S	0	2	3
Dteniu_bin21_S	0	1	4
Dteniu_bin22_S	0	1	0
Dteniu_bin23_S	4	0	1
Dteniu_bin24_S	0	4	2
Dteniu_bin25_S	0	2	1
Dteniu_bin26_S	0	3	0
Dteniu_bin27_S	4	1	0
Dteniu_bin28_S	0	6	2
Dteniu_bin30_S	0	4	3
Dteniu_bin31_S	0	1	5
Dteniu_bin32_S	0	1	1
Dteniu_bin34_S	0	2	1
Dteniu_bin35_S	0	1	3
Dteniu_bin36_S	0	3	13
Dteniu_bin37_S	5	3	2
Dteniu_bin38_S	0	2	1
Dteniu_bin4_S	0	1	1
Dteniu_bin40_S	0	3	1
Dteniu_bin43_S	0	8	1
Dteniu_bin45_S	5	4	6
Dteniu_bin49_S	0	4	2
Dteniu_bin5_S	0	1	0
Dteniu_bin52_S	0	1	7
Dteniu_bin53_S	1	4	6
Dteniu_bin56_S	0	3	1
Dteniu_bin57_S	0	0	2
Dteniu_bin59_S	5	0	0
Dteniu_bin60_S	0	1	0
Dteniu_bin63_S	0	1	0
Dteniu_bin64_S	1	0	0
Dteniu_bin7_S	2	0	0
Dteniu_bin9_S	0	4	0
Inter_bin1_S	0	5	0
Inter_bin10_S	0	7	0
Inter_bin11_S	0	8	7
Inter_bin2_S	0	1	0
Inter_bin4_S	0	3	3
Inter_bin5_S	4	1	1
Inter_bin7_S	13	2	0
Inter_bin8_S	0	2	1
Inter_bin9_S	0	3	3
Irid_bin6_S	0	0	1
Irid_bin1_S	0	3	0
Irid_bin2_S	0	1	4
Irid_bin4_S	0	1	1
Irid_bin8_S	0	1	0
Irid_bin3_S	0	5	2
Irid_bin10_S	0	0	1
Irid_bin11_S	0	0	2
Irid_bin12_S	0	4	4
Irid_bin13_S	0	3	1
Irid_bin16_S	0	1	3
Irid_bin17_S	0	7	34
Irid_bin19_S	0	5	1
Irid_bin20_S	2	2	3
Irid_bin21_S	0	1	6
Irid_bin22_S	0	3	4
Irid_bin24_S	0	1	0
Irid_bin26_S	0	4	2
Irid_bin27_S	0	1	2
Irid_bin28_S	0	0	2
Irid_bin29_S	0	0	2
Irid_bin9_S	0	1	1
Acuticoccus_sp._AcusKO	0	1	32
Aliiglaciecola_sp._Alis1KO	0	18	18
Alphaproteobacteria_bacterium_Alpg1KO	0	1	14
Alteriqipengyuania_sp._AltsKO	0	8	12
Alteromonas_macleodii_Altm2KO	0	3	1
Aurantibacter_sp._AurasKO	8	9	16
Aureliella_sp._Aurels1KO	0	2	46
Balneolaceae_bacterium_BalsKO	0	10	19
Candidatus_Kapaibacteriales_bacterium_Kapaf1KO	0	7	9
Candidatus_Synoicihabitans_sp._SynsKO	0	1	1
Chlamydiales_bacterium_ChlgKO	0	1	2
Cognatishimia_sp._CogsKO	0	0	26
Congregibacter_sp._Cons1KO	0	13	11
Crocinitomicaceae_bacterium_Crog1KO	0	7	20
Devosia_indica_Devi1KO	0	0	39
Epibacterium_sp._EpisKO	0	2	7
Falsiruegeria_mediterranea_FalmKO	0	2	4
Flagellimonas_sp._FlasKO	9	8	13
Fuerstiella_sp._Fues1KO	0	4	47
Gymnodinialimonas_sp._Gyms1KO	0	1	29
Halioglobus_sp._Hals1KO	0	15	14
Henriciella_sp._Hens1KO	0	11	15
Henriciella_sp._Hens2KO	0	8	1
Hoeflea_alexandrii_HoeaKO	0	3	1
Hyphomicrobiales_bacterium_Rhims1KO	0	0	26
Litorimonas_sp._LitsKO	0	9	12
Maribacter_sp._Mars1KO	9	14	16
Marinobacter_nauticus_Marn1KO	0	3	25
Owenweeksia_sp._OwesKO	0	10	15
Parasphingorhabdus_sp._Pars1KO	0	11	12
Parasphingorhabdus_sp._Pars91KO	0	7	13
Phototrophicaceae_bacterium_Phog1KO	0	0	51
Phycisphaerales_bacterium_Phyf1KO	0	3	14
Pseudohongiellaceae_bacterium_PsegKO	0	1	2
Pyruvatibacter_sp._Pyrs1KO	0	2	26
Rhizobiaceae_bacterium_Rhirs1KO	0	0	29
Rhodopirellula_baltica_Rhob1KO	0	5	42
Rhodospirillales_bacterium_Kilf1KO	0	3	29
Rhodothermales_bacterium_RhofKO	1	1	2
Roseivirga_sp._Roseis1KO	5	13	39
Roseobacter_sp._RoseosKO	0	2	25
Roseovarius_confluentis_RoscKO	0	4	25
Rubricoccaceae_bacterium_Rubg1KO	0	8	24
Salibacteraceae_bacterium_Salg1KO	0	5	17
Sandaracinaceae_bacterium_SangKO	0	7	11
Saprospiraceae_bacterium_Sapg1KO	7	20	22
Schleiferiaceae_bacterium_SchgKO	1	2	1
Sulfitobacter_sp._Suls1KO	0	1	28
Sulfitobacter_sp._Suls2KO	0	1	28
Winogradskyella_sp._Wins1KO	2	9	19
Ost_bin1_S	0	0	2
Ost_bin10_S	0	2	1
Ost_bin11_S	0	2	3
Ost_bin12_S	0	1	5
Ost_bin13_S	0	1	3
Ost_bin14_S	0	2	10
Ost_bin15_S	0	2	8
Ost_bin16_S	0	3	0
Ost_bin17_S	0	2	4
Ost_bin18_S	0	2	7
Ost_bin19_S	0	0	14
Ost_bin2_S	0	1	2
Ost_bin21_S	0	5	5
Ost_bin22_S	0	8	2
Ost_bin23_S	0	0	1
Ost_bin24_S	4	6	6
Ost_bin25_S	0	1	1
Ost_bin26_S	0	0	3
Ost_bin27_S	0	1	2
Ost_bin28_S	0	1	10
Ost_bin29_S	0	3	0
Ost_bin3_S	0	1	5
Ost_bin30_S	0	1	0
Ost_bin31_S	1	1	4
Ost_bin32_S	0	6	6
Ost_bin33_S	0	1	4
Ost_bin34_S	0	6	1
Ost_bin35_S	0	4	5
Ost_bin36_S	0	1	3
Ost_bin4_S	0	2	3
Ost_bin7_S	0	1	9
Ost_bin8_S	5	9	7
Ost_bin9_S	0	2	6
Pcapi_bin1_LHP	0	7	15
Pcapi_bin120_LHP	0	0	4
Pcapi_bin129_LHP	0	4	4
Pcapi_bin14_LHP	5	13	23
Pcapi_bin145_LHP	0	0	16
Pcapi_bin154_LHP	0	3	19
Pcapi_bin170_LHP	0	0	3
Pcapi_bin177_LHP	4	17	25
Pcapi_bin191_LHP	1	6	8
Pcapi_bin192_LHP	2	8	17
Pcapi_bin2_LHP	0	2	36
Pcapi_bin20_LHP	1	1	1
Pcapi_bin203_LHP	0	1	1
Pcapi_bin207_LHP	0	3	2
Pcapi_bin237_LHP	0	4	2
Pcapi_bin259_LHP	1	5	5
Pcapi_bin267_LHP	0	1	3
Pcapi_bin27_LHP	0	12	8
Pcapi_bin290_LHP	0	0	3
Pcapi_bin295_LHP	0	0	1
Pcapi_bin3_LHP	0	0	6
Pcapi_bin317_LHP	5	2	0
Pcapi_bin325_LHP	0	6	12
Pcapi_bin326_LHP	0	4	20
Pcapi_bin333_LHP	1	4	2
Pcapi_bin340_LHP	0	3	1
Pcapi_bin341_LHP	0	1	9
Pcapi_bin352_LHP	0	1	11
Pcapi_bin362_LHP	0	3	1
Pcapi_bin368_LHP	0	1	5
Pcapi_bin385_LHP	0	1	1
Pcapi_bin419_LHP	0	9	2
Pcapi_bin421_LHP	0	2	7
Pcapi_bin423_LHP	8	9	4
Pcapi_bin440_LHP	0	1	0
Pcapi_bin479_LHP	0	2	26
Pcapi_bin487_LHP	0	3	3
Pcapi_bin494_LHP	0	2	24
Pcapi_bin500_LHP	0	3	29
Pcapi_bin507_LHP	0	11	5
Pcapi_bin515_LHP	0	3	27
Pcapi_bin52_LHP	0	1	34
Pcapi_bin520_LHP	0	1	4
Pcapi_bin526_LHP	0	4	11
Pcapi_bin530_LHP	0	4	17
Pcapi_bin533_LHP	0	0	6
Pcapi_bin547_LHP	0	0	7
Pcapi_bin549_LHP	3	7	15
Pcapi_bin70_LHP	0	1	14
Pcapi_bin93_LHP	0	7	25
PlaxiFin_bin158_LHP	0	1	8
PlaxiFin_bin173_LHP	0	2	5
PlaxiFin_bin197_LHP	0	3	21
PlaxiFin_bin77_LHP	0	3	26
PlaxiFin_bin166_LHP	0	2	9
PlaxiFin_bin170_LHP	0	0	2
PlaxiFin_bin176_LHP	0	1	2
PlaxiFin_bin222_LHP	0	0	8
PlaxiFin_bin30_LHP	0	8	9
PlaxiFin_bin54_LHP	0	2	5
PlaxiFin_bin70_LHP	0	7	5
PlaxiFin_bin96_LHP	0	1	2
GCA_937957995.1_B2_Bin_Bin_101_1_genomic	0	0	1
GCA_937959005.1_B3_Bin_Bin_49_1_genomic	0	1	1
GCA_937969345.1_B4_Bin_METABAT_42_1_genomic	0	0	1
GCA_937969395.1_B2_Bin_Bin_140_1_genomic	0	0	1
GCA_937973715.1_B2_Bin_Bin_106_1_genomic	0	0	1
GCA_937981555.1_B3_Bin_Bin_130_1_genomic	2	0	1
GCA_937981665.1_B3_Bin_Bin_120_1_genomic	0	1	0
GCA_937981905.1_B3_Bin_Bin_27_1_genomic	0	1	0
GCA_937991945.1_B2_Bin_Bin_99_1_genomic	0	0	3
GCA_937991965.1_B3_Bin_MAXBIN_030_sub_1_genomic.fna_Saccharina	0	1	1
GCA_937995665.1_B4_Bin_Bin_129_sub_1_1_genomic	0	0	1
GCA_937995715.1_B4_Bin_Bin_67_1_1_genomic	0	0	1
GCA_937995865.1_B4_Bin_Bin_5_1_genomic	0	0	2
GCA_937995895.1_B4_Bin_Bin_39_sub_1_genomic	0	0	2
GCA_938003855.1_B4_Bin_MAXBIN_032_sub_1_genomic	0	1	1
GCA_938003955.1_B3_Bin_METABAT_76_sub_1_genomic	1	0	1
GCA_938004025.1_B3_Bin_MAXBIN_016_sub_1_genomic	0	0	1
GCA_938008925.1_B4_Bin_METABAT_56_1_genomic	0	0	1
GCA_938009045.1_B3_Bin_MAXBIN_015_1_genomic	0	0	1
GCA_938009055.1_B4_Bin_METABAT_36_1_genomic	0	1	0
GCA_938009065.1_B3_Bin_METABAT_51_1_genomic	0	1	0
GCA_938009075.1_B4_Bin_MAXBIN_044_1_genomic	0	0	1
GCA_938009225.1_B4_Bin_METABAT_24_genomic	0	0	1
GCA_938009235.1_B3_Bin_METABAT_75_1_genomic	0	2	3
GCA_938009735.1_B3_Bin_METABAT_28_sub_1_genomic	1	0	0
GCA_938009745.1_B3_Bin_METABAT_66_1_genomic	0	1	0
GCA_938009755.1_B4_Bin_Bin_14_sub_1_genomic	0	1	1
GCA_938009775.1_B4_Bin_METABAT_38_1_genomic	0	0	1
GCA_938015385.1_B2_Bin_Bin_131_1_genomic	0	1	0
GCA_938050255.1_B3_Bin_MAXBIN_007_2_genomic.fna_Saccharina	0	0	1
GCA_937949535.1_L2_Bin_Bin_2_1_genomic	1	0	0
GCA_937950345.1_L2_Bin_Bin_14_1_genomic	0	0	1
GCA_937951375.1_L3_Bin_Bin_126_1_genomic	1	0	0
GCA_937951385.1_L3_Bin_Bin_157_1_genomic	0	1	0
GCA_937951395.1_L2_Bin_Bin_67_1_genomic	0	0	1
GCA_937951415.1_L2_Bin_METABAT_70_1_genomic	0	1	0
GCA_937951455.1_L2_Bin_Bin_116_1_genomic	0	0	1
GCA_937951625.1_L1_Bin_METABAT_251_1_genomic	0	0	3
GCA_937951635.1_L1_Bin_METABAT_248_1_genomic	0	0	1
GCA_937951655.1_L1_Bin_METABAT_260_1_genomic	0	1	0
GCA_937951705.1_L1_Bin_METABAT_29_1_genomic	0	1	0
GCA_937951715.1_L2_Bin_Bin_109_1_genomic	0	1	0
GCA_937951745.1_L1_Bin_METABAT_258_1_genomic	0	0	2
GCA_937957915.1_L4_Bin_METABAT_61_1_1_genomic	0	1	2
GCA_937958005.1_L4_Bin_METABAT_73_1_genomic	1	2	0
GCA_937958015.1_L4_Bin_METABAT_70_1_genomic	0	0	1
GCA_937958265.1_L3_Bin_Bin_145_1_genomic	1	0	3
GCA_937958345.1_L3_Bin_Bin_144_1_genomic	0	0	1
GCA_937958555.1_L3_Bin_Bin_141_1_genomic	1	0	1
GCA_937958565.1_L3_Bin_Bin_123_1_genomic	0	0	1
GCA_937958575.1_L3_Bin_Bin_125_1_1_genomic	0	1	1
GCA_937958595.1_L3_Bin_Bin_131_1_genomic	0	0	1
GCA_937958625.1_L3_Bin_Bin_114_sub_1_genomic	0	1	1
GCA_937958655.1_L1_Bin_METABAT_21_1_genomic	1	1	0
GCA_937958695.1_L1_Bin_METABAT_224_1_genomic	0	0	4
GCA_937958705.1_L1_Bin_METABAT_222_1_genomic	0	0	1
GCA_937958815.1_L2_Bin_MAXBIN_073_sub_1_genomic	0	0	4
GCA_937958955.1_L2_Bin_Bin_107_1_genomic	0	0	1
GCA_937958965.1_L2_Bin_MAXBIN_018_sub_genomic	0	0	1
GCA_937958985.1_L2_Bin_MAXBIN_015_sub_1_genomic	1	1	1
GCA_937959095.1_L2_Bin_Bin_99_sub_1_genomic	0	1	0
GCA_937959225.1_L2_Bin_Bin_86_1_genomic	1	0	0
GCA_937961455.1_L1_Bin_METABAT_239_1_genomic.fna_Ulva	1	0	0
GCA_937967245.1_L1_Bin_METABAT_148_1_genomic	0	1	2
GCA_937967625.1_L1_Bin_Bin_151_1_genomic	1	0	0
GCA_937967735.1_L1_Bin_MAXBIN_110_1_genomic	0	0	2
GCA_937967945.1_L1_Bin_Bin_48_1_genomic	0	0	1
GCA_937967965.1_L1_Bin_Bin_92_sub_1_genomic	0	0	1
GCA_937969225.1_L2_Bin_Bin_100_sub_genomic	0	0	1
GCA_937969245.1_L1_Bin_METABAT_91_1_genomic	0	1	0
GCA_937969275.1_L1_Bin_METABAT_35_1_genomic	0	1	0
GCA_937969305.1_L1_Bin_METABAT_88_1_genomic	0	0	1
GCA_937969435.1_L2_Bin_Bin_178_1_genomic	0	1	1
GCA_937969445.1_L2_Bin_Bin_29_1_genomic	0	0	1
GCA_937969475.1_L2_Bin_Bin_18_1_genomic	0	1	0
GCA_937969485.1_L2_Bin_Bin_175_sub_1_genomic	1	0	0
GCA_937969495.1_L2_Bin_Bin_27_1_genomic	0	1	0
GCA_937969505.1_L2_Bin_METABAT_165_sub_1_genomic	0	2	1
GCA_937969515.1_L2_Bin_Bin_194_1_genomic	1	0	0
GCA_937969545.1_L2_Bin_METABAT_183_1_genomic	0	1	0
GCA_937969565.1_L2_Bin_Bin_149_1_genomic	0	0	1
GCA_937969605.1_L2_Bin_METABAT_23_1_1_genomic	0	2	0
GCA_937970115.1_L1_Bin_METABAT_262_1_genomic	0	0	1
GCA_937973735.1_L2_Bin_Bin_117_1_genomic	0	0	1
GCA_937973785.1_L1_Bin_METABAT_61_1_genomic	0	1	2
GCA_937973995.1_L2_Bin_Bin_146_1_genomic	1	0	0
GCA_937974075.1_L2_Bin_Bin_134_sub_1_genomic	0	0	1
GCA_937974205.1_L1_Bin_METABAT_46_1_genomic	0	1	1
GCA_937974565.1_L1_Bin_METABAT_211_1_genomic	0	1	1
GCA_937974605.1_L1_Bin_METABAT_207_1_genomic	0	0	2
GCA_937980625.1_L4_Bin_METABAT_131_sub_1_genomic	0	1	0
GCA_937980675.1_L4_Bin_METABAT_130_1_genomic	0	1	0
GCA_937981915.1_L4_Bin_METABAT_141_1_genomic	0	0	1
GCA_937981955.1_L2_Bin_Bin_33_1_genomic	0	1	1
GCA_937981965.1_L2_Bin_Bin_53_1_genomic	0	0	1
GCA_937995655.1_L1_Bin_METABAT_241_1_genomic	0	0	4
GCA_937995685.1_L1_Bin_METABAT_243_1_genomic	0	1	1
GCA_937995705.1_L3_Bin_Bin_168_1_genomic	1	0	0
GCA_937995725.1_L1_Bin_METABAT_261_1_genomic	1	0	1
GCA_937995775.1_L3_Bin_Bin_169_1_1_genomic	0	0	1
GCA_937995885.1_L3_Bin_Bin_172_sub_1_genomic	0	1	0
GCA_937998865.1_L1_Bin_Bin_28_sub_1_genomic	0	1	3
GCA_937998875.1_L4_Bin_METABAT_111_1_genomic	0	0	3
GCA_937999335.1_L4_Bin_MAXBIN_032_1_1_genomic	0	0	1
GCA_937999345.1_L4_Bin_MAXBIN_029_1_genomic	0	0	1
GCA_937999375.1_L4_Bin_MAXBIN_038_sub_1_genomic	1	0	1
GCA_938001845.1_L4_Bin_Bin_55_sub_1_genomic	1	0	0
GCA_938001865.1_L4_Bin_Bin_122_1_genomic	1	0	1
GCA_938001895.1_L4_Bin_Bin_97_1_genomic	0	1	0
GCA_938001905.1_L4_Bin_Bin_137_sub_1_genomic	1	0	0
GCA_938001915.1_L4_Bin_Bin_68_2_genomic	0	2	0
GCA_938001935.1_L4_Bin_MAXBIN_015_sub_1_genomic	0	0	1
GCA_938001945.1_L4_Bin_Bin_94_1_genomic	0	1	0
GCA_938001955.1_L4_Bin_MAXBIN_010_sub_1_genomic	0	0	1
GCA_938001965.1_L4_Bin_Bin_62_1_genomic	0	1	0
GCA_938001975.1_L4_Bin_Bin_87_1_genomic	0	0	1
GCA_938001985.1_L4_Bin_Bin_77_1_genomic	0	0	1
GCA_938001995.1_L2_Bin_METABAT_100_sub_1_genomic	0	0	1
GCA_938002005.1_L1_Bin_METABAT_146_1_genomic	0	3	1
GCA_938002015.1_L2_Bin_MAXBIN_129_1_genomic	0	1	0
GCA_938002025.1_L1_Bin_METABAT_33_1_genomic	0	0	2
GCA_938002035.1_L1_Bin_METABAT_31_genomic	0	0	1
GCA_938002045.1_L4_Bin_Bin_54_sub_1_genomic	1	2	2
GCA_938002085.1_L2_Bin_MAXBIN_098_sub_1_genomic	0	1	1
GCA_938002245.1_L1_Bin_METABAT_119_1_genomic	0	0	1
GCA_938002295.1_L1_Bin_METABAT_121_1_genomic	0	1	1
GCA_938002605.1_L1_Bin_MAXBIN_096_sub_1_genomic	0	1	3
GCA_938002615.1_L1_Bin_MAXBIN_154_1_genomic	0	0	1
GCA_938002655.1_L1_Bin_MAXBIN_057_1_genomic	1	1	2
GCA_938002665.1_L1_Bin_MAXBIN_071_sub_1_genomic	1	1	0
GCA_938002705.1_L1_Bin_MAXBIN_101_1_genomic	1	0	0
GCA_938002815.1_L1_Bin_Bin_51_1_genomic	0	0	1
GCA_938002825.1_L1_Bin_MAXBIN_020_sub_1_genomic	0	1	0
GCA_938002835.1_L1_Bin_Bin_50_1_genomic	0	1	0
GCA_938002875.1_L1_Bin_MAXBIN_007_sub_genomic	0	1	0
GCA_938002895.1_L1_Bin_Bin_32_1_genomic	0	0	1
GCA_938002915.1_L1_Bin_MAXBIN_027_sub_1_genomic.fna_Ulva	1	0	1
GCA_938002955.1_L1_Bin_MAXBIN_035_sub_1_genomic	0	0	1
GCA_938002965.1_L1_Bin_MAXBIN_023_sub_1_genomic	0	0	4
GCA_938002975.1_L1_Bin_Bin_99_sub_1_genomic	1	0	1
GCA_938002985.1_L1_Bin_MAXBIN_008_1_genomic	0	0	2
GCA_938003565.1_L1_Bin_Bin_16_sub_1_genomic	0	1	0
GCA_938003675.1_L1_Bin_Bin_22_sub_1_genomic	0	0	1
GCA_938003695.1_L1_Bin_Bin_15_sub_1_genomic	0	0	1
GCA_938003755.1_L1_Bin_Bin_198_sub_1_genomic	0	0	1
GCA_938005815.1_L4_Bin_METABAT_24_1_genomic	0	1	0
GCA_938006335.1_L4_Bin_METABAT_157_1_genomic	0	1	2
GCA_938007935.1_L4_Bin_Bin_19_1_genomic	0	2	0
GCA_938007945.1_L4_Bin_Bin_23_1_genomic	0	1	0
GCA_938007965.1_L4_Bin_METABAT_129_1_genomic	1	0	1
GCA_938007975.1_L4_Bin_Bin_180_1_genomic	0	0	1
GCA_938007985.1_L4_Bin_Bin_163_1_genomic	0	1	0
GCA_938007995.1_L4_Bin_Bin_134_1_genomic	0	0	2
GCA_938008005.1_L4_Bin_Bin_140_1_genomic	0	1	0
GCA_938008015.1_L4_Bin_Bin_160_1_genomic	0	2	0
GCA_938008135.1_L4_Bin_Bin_103_1_genomic	0	3	1
GCA_938008145.1_L4_Bin_Bin_133_1_genomic	1	0	0
GCA_938008165.1_L3_Bin_METABAT_25_1_genomic	0	0	3
GCA_938008175.1_L3_Bin_METABAT_89_1_genomic	1	0	0
GCA_938008185.1_L3_Bin_METABAT_114_1_genomic	0	1	1
GCA_938008205.1_L4_Bin_Bin_123_sub_1_genomic	0	0	1
GCA_938008215.1_L3_Bin_METABAT_49_1_genomic	0	1	0
GCA_938008385.1_L3_Bin_MAXBIN_104_sub_1_genomic	0	0	1
GCA_938008475.1_L2_Bin_Bin_11_sub_1_genomic	0	1	0
GCA_938010385.1_L1_Bin_METABAT_158_1_genomic	0	1	0
GCA_938010515.1_L1_Bin_Bin_130_sub_1_genomic	0	1	0
GCA_938010555.1_L1_Bin_Bin_169_sub_1_genomic	0	0	1
GCA_938010585.1_L1_Bin_Bin_150_1_genomic	0	0	1
GCA_938010605.1_L1_Bin_Bin_26_sub_1_genomic	0	1	2
GCA_938010615.1_L1_Bin_Bin_192_sub_1_genomic	0	0	1
GCA_938010655.1_L1_Bin_Bin_25_1_genomic	0	1	0
GCA_938010675.1_L3_Bin_Bin_96_1_genomic	1	0	0
GCA_938010685.1_L1_Bin_Bin_57_1_genomic	0	1	0
GCA_938010705.1_L1_Bin_Bin_142_1_genomic	0	0	6
GCA_938010715.1_L1_Bin_METABAT_16_1_genomic	1	0	0
GCA_938010745.1_L1_Bin_METABAT_168_1_genomic	0	0	1
GCA_938010785.1_L1_Bin_Bin_49_sub_1_genomic	1	0	0
GCA_938010795.1_L1_Bin_Bin_43_sub_1_genomic	0	0	1
GCA_938014875.1_L2_Bin_Bin_148_sub_1_genomic	0	1	0
GCA_938015255.1_L2_Bin_METABAT_18_1_genomic	0	2	0
GCA_938015275.1_L2_Bin_METABAT_112_sub_1_genomic	0	1	0
GCA_938015295.1_L2_Bin_METABAT_144_1_genomic	0	0	3
GCA_938015325.1_L2_Bin_MAXBIN_058_1_genomic	0	1	0
GCA_938015335.1_L2_Bin_MAXBIN_056_sub_1_genomic	0	1	0
GCA_938015405.1_L2_Bin_MAXBIN_054_1_genomic	0	0	1
GCA_938015505.1_L2_Bin_Bin_90_1_genomic	1	0	0
GCA_938015515.1_L2_Bin_MAXBIN_041_1_genomic	0	0	2
GCA_938015575.1_L2_Bin_Bin_77_1_genomic	0	0	1
GCA_938016235.1_L2_Bin_Bin_84_1_genomic	0	0	1
GCA_938016355.1_L2_Bin_METABAT_104_sub_1_genomic	0	0	1
GCA_938036435.1_L4_Bin_METABAT_57_1_genomic	0	1	1
GCA_938046595.1_L1_Bin_METABAT_156_1_genomic	0	2	1
GCA_938049835.1_L2_Bin_Bin_73_1_genomic	0	0	1
GCA_938050265.1_L1_Bin_Bin_167_sub_1_genomic	0	0	1
GCA_938050335.1_L1_Bin_Bin_100_1_genomic	0	2	0
