## Supplementary material for "Genomic Insights into Bacterial Communities of Coenocytic Algae Using Metagenome Assembled Genomes": Table 8

### Sheet: pathway_mannwhitney_results
KEGG Pathway	W Statistic	p value	effect size r	magnitude	p_adjusted	Present in Bryopsidales	Present in Vaucheriales	Present in Control
Sec-SRP	47570	1.78703e-24	0.522	large	1.00074e-22	TRUE	TRUE	TRUE
F-type ATPase	43152	1.30573e-20	0.381	medium	3.65603e-19	TRUE	TRUE	TRUE
Riboflavin biosynthesis	41411.5	5.25944e-18	0.325	medium	9.81762e-17	TRUE	TRUE	TRUE
Flagellum	43863.5	2.78507e-15	0.403	medium	3.89909e-14	TRUE	TRUE	TRUE
3-Hydroxypropionate Bicycle	43116	6.31463e-14	0.379	medium	7.06287e-13	TRUE	TRUE	TRUE
TCA Cycle	42992	7.56737e-14	0.376	medium	7.06287e-13	TRUE	TRUE	TRUE
Isoleucine	40774.5	1.82975e-12	0.305	medium	1.28083e-11	TRUE	TRUE	TRUE
Valine	40774.5	1.82975e-12	0.305	medium	1.28083e-11	TRUE	TRUE	TRUE
Glycolysis	41986.5	4.68868e-12	0.343	medium	2.9174e-11	TRUE	TRUE	TRUE
Thiamin biosynthesis	41274.5	2.79868e-10	0.321	medium	1.56726e-09	TRUE	TRUE	TRUE
Cytochrome c oxidase	39902.5	1.64465e-09	0.277	small	8.37278e-09	TRUE	TRUE	TRUE
Arsenic reduction	40311.5	2.94073e-09	0.29	small	1.37234e-08	TRUE	TRUE	TRUE
MEP-DOXP pathway	40351.5	4.9173e-09	0.291	small	2.11822e-08	TRUE	TRUE	TRUE
Serine pathway/formaldehyde assimilation	40181	1.20449e-08	0.286	small	4.81796e-08	TRUE	TRUE	TRUE
Tryptophan	36984	3.52578e-08	0.183	small	1.31629e-07	TRUE	TRUE	TRUE
Chemotaxis	39792	6.45311e-08	0.273	small	2.25859e-07	TRUE	TRUE	TRUE
CP-lyase operon	39151	8.35524e-08	0.253	small	2.75231e-07	TRUE	TRUE	TRUE
4-Hydroxybutyrate/3-hydroxypropionate	39004	1.52011e-07	0.248	small	4.72923e-07	TRUE	TRUE	TRUE
Polyhydroxybutyrate synthesis	39178	1.69323e-07	0.253	small	4.99059e-07	TRUE	TRUE	TRUE
Leucine	37512.5	2.17275e-07	0.2	small	6.08371e-07	TRUE	TRUE	TRUE
Glutamine	35016	2.77925e-07	0.12	small	7.41132e-07	TRUE	TRUE	TRUE
NADH-quinone oxidoreductase	38987.5	2.92285e-07	0.247	small	7.43998e-07	TRUE	TRUE	TRUE
Mixed acid: Ethanol, Acetate to Acetylaldehyde	35951	1.05567e-06	0.15	small	2.57032e-06	TRUE	TRUE	TRUE
Asparagine	37531	1.58261e-06	0.201	small	3.69277e-06	TRUE	TRUE	TRUE
Arginine	36410	2.0223e-06	0.165	small	4.52995e-06	TRUE	TRUE	TRUE
Serine	33698	2.5268e-06	0.078	negligible	5.44235e-06	TRUE	TRUE	TRUE
Type I Secretion	37341	3.85378e-06	0.195	small	7.99303e-06	TRUE	TRUE	TRUE
Mixed acid: Acetate	38089.5	4.47815e-06	0.219	small	8.95631e-06	TRUE	TRUE	TRUE
Staphyloaxanthin biosynthesis	36051.5	5.42223e-06	0.153	small	1.04705e-05	TRUE	TRUE	TRUE
Glycine	33442	2.21099e-05	0.07	negligible	4.12718e-05	TRUE	TRUE	TRUE
Aspartate	34843.5	2.45839e-05	0.115	small	4.17181e-05	TRUE	TRUE	TRUE
Bidirectional polyphosphate	35953.5	2.3659e-05	0.15	small	4.17181e-05	TRUE	TRUE	TRUE
Glutamate	34843.5	2.45839e-05	0.115	small	4.17181e-05	TRUE	TRUE	TRUE
Anaplerotic genes	37154.5	5.01009e-05	0.189	small	8.25191e-05	TRUE	TRUE	TRUE
Threonine	34202.5	7.46492e-05	0.094	negligible	0.000119439	TRUE	TRUE	TRUE
Twin Arginine Targeting	36746	0.00015538	0.176	small	0.000241702	TRUE	TRUE	TRUE
Alanine	34955.5	0.000266869	0.118	small	0.000398157	TRUE	TRUE	TRUE
Methionine	34111.5	0.000270178	0.091	negligible	0.000398157	TRUE	TRUE	TRUE
Mixed acid: PEP to Succinate via OAA, malate & fumarate	36654.5	0.000285005	0.173	small	0.000409238	TRUE	TRUE	TRUE
Transporter: phosphate	36059.5	0.000530876	0.154	small	0.000743227	TRUE	TRUE	TRUE
Proline	34185.5	0.000648365	0.094	negligible	0.000885572	TRUE	TRUE	TRUE
Competence-related core components	36058.5	0.0007437	0.154	small	0.0009916	TRUE	TRUE	TRUE
Histidine	34489	0.00107521	0.103	small	0.00140028	TRUE	TRUE	TRUE
Lysine	32738.5	0.00854418	0.047	negligible	0.0108744	TRUE	TRUE	TRUE
Type II Secretion	34329.5	0.0264347	0.098	negligible	0.0328965	TRUE	TRUE	TRUE
beta-N-acetylhexosaminidase	33700.5	0.0356407	0.078	negligible	0.0433887	TRUE	TRUE	TRUE
Cysteine	32281.5	0.0555882	0.033	negligible	0.0662327	TRUE	TRUE	TRUE
Phenylalanine	33148.5	0.0641868	0.061	negligible	0.0748846	TRUE	TRUE	TRUE
Cobalamin biosynthesis	32714	0.180371	0.047	negligible	0.206139	TRUE	TRUE	TRUE
Carotenoids backbone biosynthesis	32155	0.280293	0.029	negligible	0.313929	TRUE	TRUE	TRUE
Entner-Doudoroff Pathway	31758.5	0.376456	0.016	negligible	0.413363	TRUE	TRUE	TRUE
End-product myxoxanthophylls	31537.5	0.419709	0.009	negligible	0.451995	TRUE	TRUE	TRUE
Retinal biosynthesis	31011	0.561791	-0.008	negligible	0.59359	TRUE	TRUE	TRUE
Beta-glucosidase	28652.5	0.975258	-0.083	negligible	0.99299	TRUE	TRUE	TRUE
Starch/glycogen degradation	28791	0.965027	-0.079	negligible	0.99299	TRUE	TRUE	TRUE
Starch/glycogen synthesis	26624.5	0.998575	-0.148	small	0.998575	TRUE	TRUE	TRUE
